# Locating Evolutionary Rate Inflection Points on Whole-Genome SNV Similarity Curves and Their Application in Identifying Key Mutations in Language/Cognition Genes

**DOI:** 10.64898/2026.08.05.743118

**Authors:** Zhizhou Zhang, Yongdong Xu

## Abstract

Language genes can be tentatively considered as a subset of cognitive genes, although they are often discussed separately. During the evolution of SNVs (single nucleotide variations) in cognition-related genes, do language genes and cognitive genes exhibit significantly different intensities of change at several key evolutionary moments—namely, the inflection points or derivative peak positions of similarity curves drawn from multi-SNV locus bases across samples? In this study, nine distance/similarity metrics (Bray–Curtis, Cosine, Pearson, Spearman, Hamming, Jaccard, Matching, Kulczynski, and Gower) were employed to analyze 413 samples from 11 taxonomic groups, targeting SNV loci in language/cognition-related genes (13,415 effective loci, approximately 400 loci per gene), with pp6 (Homo_sapiens.GRCh38) as the reference. For each method, sample similarities (defined as 1/(1+distance)) were independently sorted in ascending order to generate raw similarity scatterplots. Due to the large sample size and representativeness, the scatter density on the similarity curves was high, and no smoothing was applied. Derivative values were calculated from adjacent similarity differences to identify peaks of evolutionary rate change (top 10 peaks per method). Combined with functional annotations of 33 language/cognition-related genes, we quantified the difference scores and occurrence frequencies of the two gene categories at the peak positions. The results indicate that cognitive-related genes exhibit slightly higher occurrence frequencies in peak windows and higher average difference scores per gene than language genes. Comparative analysis of SNVs at the peak samples and their left-side windows revealed that at positions 381–382, all nine methods shared three intersecting mutation loci, involving language genes (NFXL1, SRGAP2, SRGAP2C); at positions 355–356, there was one intersecting mutation locus, involving a language gene (SRGAP2). This suggests that certain mutations in language genes may have played a distinctive role at critical junctures in the evolution of cognitive abilities.
