## Supplemental Table 1 for "Locating Evolutionary Rate Inflection Points on Whole-Genome SNV Similarity Curves and Their Application in Identifying Key Mutations in Language/Cognition Genes"

### Sheet: Sheet1
sample	taxon	country	region	age(BP)	sample_details	accession
bg1	Amphibian	China			Bufo gargarizans isolate:SCDJY-AF-19	PRJNA628553
nn1	Amphibian				Nanorana parkeri高山倭蛙	PRJNA243398
po1	Amphibian	Australia			Platyplectrum ornatum华丽穴居青蛙	PRJNA637083
x6	Amphibian				Leishan spiny toad (Leptobrachium leishanense) x6	Ensembl
x7	Amphibian				Tropical clawed frog (Xenopus tropicalis) x7	Ensembl
xe1	Amphibian	Nigeria			Xenopus tropicalis Nigerian	PRJNA577946
ap1	Artiodactyla	Iran	Asia		Alpaca genome sequencing 羊驼	SRR1552607
bc1	Artiodactyla				Border Collie 边牧	PRJEB4544
bc2	Artiodactyla				Border Collie 边牧	PRJEB12337
cm1	Artiodactyla	Iran	Asia		cm1- IRAN_B_Run_189	SRP107089
cm2	Artiodactyla				cm2- KAZA_Run_170	SRP107089
ha1	Artiodactyla				Hippopotamus amphibius	PRJNA293689
ot1	Artiodactyla				Aepyceros melampus (impala) ot1	GCA_006408695.1
ot10	Artiodactyla				Camelus dromedarius (Arabian camel) ot10	GCA_036321565.1
ot11	Artiodactyla				Cervus elaphus马鹿 ot11	GCF_003040955.1
ot12	Artiodactyla				Cervus nippon梅花鹿 ot12	GCF_003040945.1
ot13	Artiodactyla				Giraffa camelopardalis rothschildi ot13	GCA_017591445.1
ot14	Artiodactyla				Hexaprotodon liberiensis (pygmy hippopotamus) ot14	GCA_023065765.1
ot15	Artiodactyla				Hippopotamus amphibius (hippopotamus) ot15	GCA_030028045.1
ot16	Artiodactyla				Hippopotamus amphibius kiboko ot16	GCA_030028045.1
ot17	Artiodactyla				Lama glama大羊 ot17	GCA_028534125.1
ot18	Artiodactyla				Lama guanicoe cacsilensis ot18	GCA_013239625.1
ot19	Artiodactyla				Moschus moschiferus (Siberian musk deer) ot19	GCA_004024705.2
ot2	Artiodactyla				Arctocephalus gazella (antarctic fur seal) ot2	GCA_040869175.1
ot20	Artiodactyla				Odocoileus virginianus (white-tailed deer) ot20	GCA_023699985.4
ot21	Artiodactyla				Ovis aries (sheep) ot21	GCA_040805955.1
ot22	Artiodactyla				Pantholops hodgsonii (chiru) ot22	GCA_040182635.1
ot23	Artiodactyla				Rangifer tarandus platyrhynchus (Svalbard reindeer) ot23	GCA_951394145.2
ot24	Artiodactyla				Sus scrofa (pig) ot24	GCA_000003025.7
ot25	Artiodactyla				Tragelaphus eurycerus林羚 ot25	GCA_935064755.1
ot26	Artiodactyla				Tragelaphus strepsiceros大角班羚 ot26	GCA_006410795.1
ot27	Artiodactyla				Tragulus kanchil ot27	GCA_022376925.1
ot28	Artiodactyla				Vicugna pacos美洲鸵 ot28	GCA_048564905.1
ot29	Artiodactyla				Vicugna vicugna mensalis ot29	GCA_013265495.1
ot3	Artiodactyla				Bos grunniens (domestic yak) ot3	GCA_005887515.3
ot30	Artiodactyla				Elaphurus davidianus (Pere David's deer) ot30	GCA_002443075.1
ot4	Artiodactyla				Bos taurus (domestic cattle) ot4	GCA_002263795.4
ot5	Artiodactyla				Bubalus bubalis (water buffalo) ot5	GCA_019923935.1
ot6	Artiodactyla				Budorcas taxicolor (takin) ot6	GCF_023091745.1
ot7	Artiodactyla				Camelus bactrianus (Bactrian camel) ot7	GCA_048773025.1
ot8	Artiodactyla				Capra hircus (goat) ot8	GCA_001704415.2
ot9	Artiodactyla				Capricornis sumatraensis (Sumatran serow) ot9	GCA_032405125.2
rt1	Artiodactyla				rt1
rt2	Artiodactyla				rt2
rt3	Artiodactyla				rt3
su1	Artiodactyla	Korea			Sus scrofa欧亚野猪	PRJNA254936
b1	Birds				African ostrich (Struthio camelus australis) b1	Ensembl
b10	Birds				Common canary (Serinus canaria) b10	Ensembl
b11	Birds				Common kestrel (Falco tinnunculus) b11	Ensembl
b12	Birds				Dark-eyed junco (Junco hyemalis) b12	Ensembl
b13	Birds				Duck (Anas platyrhynchos platyrhynchos) b13	Ensembl
b14	Birds				Eastern buzzard (Buteo japonicus) b14	Ensembl
b15	Birds				Eastern spot-billed duck (Anas zonorhyncha) b15	Ensembl
b16	Birds				Emu (Dromaius novaehollandiae) b16	Ensembl
b17	Birds				Eurasian eagle-owl (Bubo bubo) b17	Ensembl
b18	Birds				Eurasian sparrowhawk (Accipiter nisus)雀鹰 b18	Ensembl
b19	Birds				Golden eagle (Aquila chrysaetos chrysaetos) b19	Ensembl
b2	Birds				Bengalese finch (Lonchura striata domestica) b2	Ensembl
b20	Birds				Golden pheasant (Chrysolophus pictus) b20	Ensembl
b21	Birds				Golden-collared manakin (Manacus vitellinus) b21	Ensembl
b22	Birds				Gouldian finch (Erythrura gouldiae) b22	Ensembl
b23	Birds				Great spotted kiwi (Apteryx haastii) b23	Ensembl
b24	Birds				Great Tit (Parus major) b24	Ensembl
b25	Birds				Helmeted guineafowl (Numida meleagris) b25	Ensembl
b26	Birds				Indian peafowl (Pavo cristatus)孔雀 b26	Ensembl
b27	Birds				Japanese quail (Coturnix japonica) b27	Ensembl
b28	Birds				Kakapo (Strigops habroptila) b28	Ensembl
b29	Birds				Little spotted kiwi (Apteryx owenii) b29	Ensembl
b3	Birds				Blue tit (Cyanistes caeruleus) b3	Ensembl
b30	Birds				Mallard (Anas platyrhynchos) b30	Ensembl
b31	Birds				Medium ground-finch (Geospiza fortis) b31	Ensembl
b32	Birds				Muscovy Duck (Cairina moschata domestica) b32	Ensembl
b33	Birds				New Caledonian crow (Corvus moneduloides) b33	Ensembl
b34	Birds				Northern spotted owl (Strix occidentalis caurina) b34	Ensembl
b35	Birds				Okarito brown kiwi (Apteryx rowi) b35	Ensembl
b36	Birds				Oriental scops-owl (Otus sunia) b36	Ensembl
b37	Birds				Pink-footed goose (Anser brachyrhynchus) b37	Ensembl
b38	Birds				Ring-necked pheasant (Phasianus colchicus) b38	Ensembl
b39	Birds				Ruff (Calidris pugnax) b39	Ensembl
b4	Birds				Blue-crowned manakin (Lepidothrix coronata) b4	Ensembl
b40	Birds				Rufous-capped babbler (Cyanoderma ruficeps) b40	Ensembl
b41	Birds				Silver-eye (Zosterops lateralis melanops) b41	Ensembl
b42	Birds				Small tree finch (Camarhynchus parvulus) b42	Ensembl
b43	Birds				Spoon-billed sandpiper (Calidris pygmaea) b43	Ensembl
b44	Birds				Superb fairywren (Malurus cyaneus samueli) b44	Ensembl
b45	Birds				Swainson's thrush (Catharus ustulatus) b45	Ensembl
b46	Birds				Swan goose (Anser cygnoides) b46	Ensembl
b47	Birds				Turkey (Meleagris gallopavo) b47	Ensembl
b48	Birds				White-throated sparrow (Zonotrichia albicollis) b48	Ensembl
b49	Birds				Yellow-billed parrot (Amazona collaria) b49	Ensembl
b5	Birds				Budgerigar (Melopsittacus undulatus) b5	Ensembl
b50	Birds				Zebra finch (Taeniopygia guttata) b50	Ensembl
b6	Birds				Burrowing owl (Athene cunicularia) b6	Ensembl
b7	Birds				Chicken (Gallus gallus) b7	Ensembl
b8	Birds				Chilean tinamou (Nothoprocta perdicaria) b8	Ensembl
b9	Birds				Collared flycatcher (Ficedula albicollis) b9	Ensembl
dp1	Cetacea				Atlantic bottlenose dolphin (Tursiops truncatus)	PRJNA476133
dp2	Cetacea				PRJNA20367 bottlenosed dolphin Tursiops truncatus	PRJNA20367
dp3	Cetacea				Atlantic bottlenose dolphin (Tursiops truncatus)	PRJNA356464
dp3n	Cetacea				dp3n
ed1	Cetacea				麋鹿（四不像） FNA format ed1	GCA_021018665.1
hu1	Cetacea				座头鲸	PRJNA293689
jy1	Cetacea				Balaenoptera acutorostrata (minke whale) jy1	GCA_950005055.1
jy10	Cetacea				Megaptera novaeangliae (humpback whale) jy10	GCA_041834305.1
jy11	Cetacea				Orcinus orca (killer whale) jy11	GCA_937001465.1
jy12	Cetacea				Physeter macrocephalus (sperm whale) jy12	GCA_002837175.5
jy13	Cetacea				Pseudorca crassidens (false killer whale)jy13	GCA_039906515.1
jy14	Cetacea				Sousa chinensis (Indo-pacific humpbacked dolphin)jy14	GCA_007760645.1
jy15	Cetacea				Tursiops truncatus (common bottlenose dolphin)jy15	GCA_011762595.
jy16	Cetacea				Lagenorhynchus albirostris (white-beaked dolphin) jy16	GCA_949774975.1
jy17	Cetacea				Mesoplodon densirostris (Blainville's beaked whale) jy17	GCA_025265405.1
jy18	Cetacea				Neophocaena asiaeorientalis asiaeorientalis (Yangtze finless porpoise) jy18	GCA_020395145.1
jy19	Cetacea				Neophocaena sunameri (East Asian finless porpoise) jy19	GCA_026225855.1
jy2	Cetacea				Balaenoptera borealis (sei whale) jy2	GCA_965194805.1
jy20	Cetacea				Phocoena phocoena (harbor porpoise) jy20	GCA_963924675.1
jy21	Cetacea				Sagmatias obliquidens (Pacific white-sided dolphin) jy21	GCA_003676395.1
jy22	Cetacea				Stenella coeruleoalba (striped dolphin) jy22	GCA_951394435.1
jy23	Cetacea				Ziphius cavirostris (Cuvier's beaked whale) jy23	GCA_004364475.1
jy24	Cetacea				Eubalaena glacialis (North Atlantic right whale)	GCA_028564815.2
jy3	Cetacea				Balaenoptera musculus (blue whale) jy3	GCA_009873245.3
jy4	Cetacea				Balaenoptera physalus (Fin whale) jy4	GCA_008795845.1
jy5	Cetacea				Delphinapterus leucas (beluga whale) jy5	GCA_002288925.3
jy6	Cetacea				Eschrichtius robustus (grey whale) jy6	GCA_028021215.1
jy7	Cetacea				Eubalaena japonica (North Pacific right whale) jy7	GCA_004363455.1
jy8	Cetacea				Globicephala melas (long-finned pilot whale)jy8	GCA_963455315.2
jy9	Cetacea				Kogia breviceps (pygmy sperm whale) (1) jy9	GCA_026419985.1
L16	Cetacea				Dolphin (Tursiops truncatus) L16	Ensembl
L38	Cetacea				Sperm whale (Physeter catodon) L38	Ensembl
L7	Cetacea				Beluga whale (Delphinapterus leucas) L7	Ensembl
L8	Cetacea				Blue whale (Balaenoptera musculus) L8	Ensembl
F1	Fish				Amazon molly (Poecilia formosa) F1	Ensembl
F10	Fish				Blunt-snouted clingfish (Gouania willdenowi) F10	Ensembl
F11	Fish				Brown trout (Salmo trutta) F11	Ensembl
F12	Fish				Burton's mouthbrooder (Haplochromis burtoni) F12	Ensembl
F13	Fish				Channel bull blenny (Cottoperca gobio) F13	Ensembl
F14	Fish				Channel catfish (Ictalurus punctatus) F14	Ensembl
F15	Fish				Chinese medaka (Oryzias sinensis) F15	Ensembl
F16	Fish				Chinook salmon (Oncorhynchus tshawytscha) F16	Ensembl
F17	Fish				Climbing perch (Anabas testudineus) F17	Ensembl
F18	Fish				Clown anemonefish (Amphiprion ocellaris) F18	Ensembl
F19	Fish				Coho salmon (Oncorhynchus kisutch) F19	Ensembl
F2	Fish				Asian bonytongue骨舌鱼 (Scleropages formosus) F2	Ensembl
F20	Fish				Common carp (Cyprinus carpio carpio) F20	Ensembl
F21	Fish				Common carp german mirror (Cyprinus carpio) F21	Ensembl
F22	Fish				Denticle herring (Denticeps clupeoides) F22	Ensembl
F23	Fish				Eastern happy (Astatotilapia calliptera) F23	Ensembl
F24	Fish				Electric eel (Electrophorus electricus) F24	Ensembl
F25	Fish				European seabass (Dicentrarchus labrax) F25	Ensembl
F26	Fish				Fugu (Takifugu rubripes)河豚 F26	Ensembl
F27	Fish				Gilthead seabream (Sparus aurata) F27	Ensembl
F28	Fish				Golden-line barbel (Sinocyclocheilus grahami) F28	Ensembl
F29	Fish				Goldfish (Carassius auratus F29)	Ensembl
F3	Fish				Atlantic cod (Gadus morhua) F3	Ensembl
F30	Fish				Greater amberjack (Seriola dumerili) F30	Ensembl
F31	Fish				Guppy (Poecilia reticulata) F31	Ensembl
F32	Fish				Horned golden-line barbel (Sinocyclocheilus rhinocerous) F32	Ensembl
F33	Fish				Huchen (Hucho hucho) F33	Ensembl
F34	Fish				Indian glassy fish (Parambassis ranga) F34	Ensembl
F35	Fish				Indian medaka (Oryzias melastigma)F35	Ensembl
F36	Fish				Javanese ricefish (Oryzias javanicus) F36	Ensembl
F37	Fish				Jewelled blenny (Salarias fasciatus) F37	Ensembl
F38	Fish				Large yellow croaker (Larimichthys crocea) F38	Ensembl
F39	Fish				Live sharksucker (Echeneis naucrates) F39	Ensembl
F4	Fish				Atlantic herring (Clupea harengus)F4	Ensembl
F40	Fish				Lumpfish (Cyclopterus lumpus) F40	Ensembl
F41	Fish				Lyretail cichlid (Neolamprologus brichardi) F41	Ensembl
F42	Fish				Makobe Island cichlid (Pundamilia nyererei) F42	Ensembl
F43	Fish				Mangrove rivulus (Kryptolebias marmoratus) F43	Ensembl
F44	Fish				Mexican tetra (Astyanax mexicanus) F44	Ensembl
F45	Fish				Midas cichlid (Amphilophus citrinellus) F45	Ensembl
F46	Fish				Monterrey platyfish (Xiphophorus couchianus) F46	Ensembl
F47	Fish				Mummichog (Fundulus heteroclitus) F47	Ensembl
F48	Fish				Nile tilapia (Oreochromis niloticus) F48	Ensembl
F49	Fish				Northern pike (Esox lucius) F49	Ensembl
F5	Fish				Atlantic salmon (Salmo salar) F5	Ensembl
F50	Fish				Ocean sunfish (Mola mola) F50	Ensembl
F51	Fish				Orange clownfish (Amphiprion percula) F51	Ensembl
F52	Fish				Orbiculate cardinalfish (Sphaeramia orbicularis) F52	Ensembl
F53	Fish				Pachon cavefish (Astyanax mexicanus) F53	Ensembl
F54	Fish				Paramormyrops kingsleyae F54	Ensembl
F55	Fish				Periophthalmus magnuspinnatus F55	Ensembl
F56	Fish				Pike-perch (Sander lucioperca) F56	Ensembl
F57	Fish				Pinecone soldierfish (Myripristis murdjan) F57	Ensembl
F58	Fish				Platyfish (Xiphophorus maculatus) F58	Ensembl
F59	Fish				Rainbow trout (Oncorhynchus mykiss) F59	Ensembl
F6	Fish				Ballan wrasse (Labrus bergylta) F6	Ensembl
F60	Fish				Red-bellied piranha (Pygocentrus nattereri) F60	Ensembl
F61	Fish				Reedfish (Erpetoichthys calabaricus) F61	Ensembl
F62	Fish				Round goby (Neogobius melanostomus) F62	Ensembl
F63	Fish				Sailfin molly (Poecilia latipinna) F63	Ensembl
F64	Fish				Sheepshead minnow (Cyprinodon variegatus) F64	Ensembl
F65	Fish				Shortfin molly (Poecilia mexicana) F65	Ensembl
F66	Fish				Siamese fighting fish (Betta splendens) F66	Ensembl
F67	Fish				Spiny chromis (Acanthochromis polyacanthus) F67	Ensembl
F68	Fish				Spotted gar (Lepisosteus oculatus) F68	Ensembl
F69	Fish				Stickleback (Gasterosteus aculeatus) F69	Ensembl
F7	Fish				Barramundi perch (Lates calcarifer) F7	Ensembl
F70	Fish				Swamp eel (Monopterus albus) F70	Ensembl
F71	Fish				Tetraodon (Tetraodon nigroviridis) F71	Ensembl
F72	Fish				Tiger tail seahorse (Hippocampus comes) F72	Ensembl
F73	Fish				Tongue sole (Cynoglossus semilaevis) F73	Ensembl
F74	Fish				Turbot (Scophthalmus maximus) F74	Ensembl
F75	Fish				Turquoise killifish (Nothobranchius furzeri) F75	Ensembl
F76	Fish				Western mosquitofish (Gambusia affinis) F76	Ensembl
F77	Fish				Yellowtail amberjack (Seriola lalandi dorsalis) F77	Ensembl
F78	Fish				Zebra mbuna (Maylandia zebra) F78	Ensembl
F79	Fish				Zebrafish (Danio rerio) F79	Ensembl
F8	Fish				Bicolor damselfish (Stegastes partitus) F8	Ensembl
F80	Fish				Zig-zag eel (Mastacembelus armatus) F80	Ensembl
F9	Fish				Blue tilapia (Oreochromis aureus) F9	Ensembl
hg1	Fish				hg1 Japan Yaizu brown hagfish Eptatretus atami	Ensembl
hg2	Fish				hg2 PRJEB21290 Japan hagfish Eptatretus burgeri	Ensembl
hg3	Fish				hg3 PRJEB76628 Myxine glutinosa (Atlantic hagfish)	Ensembl
lc1	Fish	Tanzania			Latimeria chalumnae	Ensembl
lc6	Fish				Latimeria chalumnae	Ensembl
lm1	Fish				Indonesian coelacanth Latimeria menadoensis	Ensembl
lu3	Fish				west african lungfish PRJNA813995 lu3 199G	Ensembl
lu4	Fish				south american lungfish PRJNA808322 lu4	Ensembl
st1	Fish				sturgeon	Ensembl
x19	Fish				Coelacanth (Latimeria chalumnae) x19腔棘鱼目矛尾鱼科	Ensembl
x21	Fish				Hagfish (Eptatretus burgeri) x21布氏黏盲鳗	Ensembl
x22	Fish				Lamprey (Petromyzon marinus) x22海七鳃鳗	Ensembl
c21	Human	China	Asia	4000	China (LJM3)	PRJEB36297
c25	Human	China	Asia	5500	China (WGM70)	PRJEB36297
c27	Human	China	Asia	2300	China (HJTM115)	PRJEB36297
crr	Human	Cameroon	Africa	3000	Cameroon ancient children crr	PRJEB32086
cy1	Human	Morocco	Africa	300	Canary Islands EI Teide National Park	PRJEB61655
cy2	Human	Morocco	Africa	1100	Canary Islands EI Teide National Park	PRJEB61655
de4	Human	Russia	Europe	100000	new version of Denisova2	PRJEB20653
et1	Human	Ethiopia	Africa	4500	Ancient Ethiopian Mota genome	PRJNA295861
ga6	Human	Gambia	Africa		Gambian4	PRJEB31736
in1	Human	India	Asia		Indian(mix)	PRJEB16019
ja2	Human	Japan	Asia	3500	Funadomari23 female-2	PRJDB7235
jm3	Human	Japan	Asia		Funadomari5 jm3	PRJDB7235
jm4	Human	Japan	Asia		Funadomari23 jm4	PRJDB7235
mo2	Human	Morocco	Africa	15000	Iberomaurusian	PRJNA422662
mot	Human	Ethiopia	Africa	4300	updated Mota	PRJNA295861
mt1	Human	Ethiopia	Africa	4300	Mota	PRJDB7235
nd2	Human	Spain	Europe	60000	Neanderthal ForbesQuarry	PRJEB31410
nd4n	Human	Russia	Europe	50300	Neanderthal Altai	PRJEB1265
nd7	Human	Germany	Europe	120000	Neandertals Hohlenstein-Stadel Cave	PRJEB29475
nd8	Human	Russia	Europe	60000	Neandertal Mezmaiskaya-2	PRJEB21881
ne10m	Human	Nepal	Asia	2000	Mebrak-mix3	PRJEB41752
ne3	Human	Nepal	Asia	2000	Kyang-KS20	PRJEB41752
pe1	Human	Peru	SAmerica		PERU ERR042535-MIX1	PRJEB31736
sd1	Human	Sudan	Africa	4000	mummified hair sample	PRJEB53198
sf1	Human	South Africa	Africa	2310	sf1 flo014 ERR15669203.fastq W. Cape	PRJEB98562
sf2	Human	South Africa	Africa	5480	sf2 flo011 ERR15669202.fastq W. Cape	PRJEB98562
sf3	Human	South Africa	Africa	2100	sf3 flo018 ERR15669204.fastq E. Cape	PRJEB98562
sf4	Human	South Africa	Africa	1365	sf4 flo023 ERR15669205.fastq Free State	PRJEB98562
sf5	Human	South Africa	Africa	3648	sf5 flo003 ERR15669201.fastq W. Cape	PRJEB98562
sf6	Human	South Africa	Africa	7690	sf6 flo001 ERR15669200.fastq W. Cape	PRJEB98562
ur1	Human	Uruguay	SAmerica	668	Uruguay (CH13)	PRJEB48360
us2	Human	US	NAmerica	12500	US ancient Anzick	PRJEB29074
xy1	Human	China	Asia	5000	Xingyi_LN,yunnan	PRJCA015361
xy2	Human	China	Asia	4000	Xingyi_BA, yunnan	PRJCA015361
L1	Laurasiatherians				Alpaca (Vicugna pacos) L1	Ensembl
L10	Laurasiatherians				Canada lynx (Lynx canadensis) L10	Ensembl
L11	Laurasiatherians				Cat (Felis catus) L11	Ensembl
L12	Laurasiatherians				Chacoan peccary (Catagonus wagneri) L12	Ensembl
L13	Laurasiatherians				Cow (Bos taurus) L13	Ensembl
L14	Laurasiatherians				Dingo (Canis lupus dingo) L14	Ensembl
L15	Laurasiatherians				Dog (Canis lupus familiaris) L15	Ensembl
L17	Laurasiatherians				Domestic yak (Bos grunniens) L17	Ensembl
L18	Laurasiatherians				Donkey (Equus asinus) L18	Ensembl
L19	Laurasiatherians				Ferret (Mustela putorius furo) L19	Ensembl
L2	Laurasiatherians				American bison (Bison bison bison) L2	Ensembl
L20	Laurasiatherians				Giant panda (Ailuropoda melanoleuca) L20	Ensembl
L21	Laurasiatherians				Goat (Capra hircus) L21	Ensembl
L22	Laurasiatherians				Greater horseshoe bat (Rhinolophus ferrumequinum) L22	Ensembl
L23	Laurasiatherians				Hedgehog (Erinaceus europaeus) L23	Ensembl
L24	Laurasiatherians				Horse (Equus caballus) L24	Ensembl
L25	Laurasiatherians				Hybrid - Bos Indicus (Bos indicus x Bos taurus) L25	Ensembl
L26	Laurasiatherians				Leopard (Panthera pardus) L26	Ensembl
L27	Laurasiatherians				Lion (Panthera leo) L27	Ensembl
L28	Laurasiatherians				Meerkat (Suricata suricatta) L28	Ensembl
L29	Laurasiatherians				Megabat (Pteropus vampyrus) L29	Ensembl
L3	Laurasiatherians				American black bear (Ursus americanus) L3	Ensembl
L30	Laurasiatherians				Microbat (Myotis lucifugus) L30	Ensembl
L31	Laurasiatherians				Narwhal (Monodon monoceros) L31	Ensembl
L32	Laurasiatherians				Pig (Sus scrofa) L32	Ensembl
L33	Laurasiatherians				Polar bear (Ursus maritimus) L33	Ensembl
L34	Laurasiatherians				Red fox (Vulpes vulpes) L34	Ensembl
L35	Laurasiatherians				Sheep (Ovis aries) L35	Ensembl
L36	Laurasiatherians				Shrew (Sorex araneus) L36	Ensembl
L37	Laurasiatherians				Siberian musk deer (Moschus moschiferus) L37	Ensembl
L39	Laurasiatherians				Tiger (Panthera tigris altaica) L39	Ensembl
L4	Laurasiatherians				American mink (Neovison vison) L4	Ensembl
L40	Laurasiatherians				Vaquita (Phocoena sinus) L40	Ensembl
L41	Laurasiatherians				Wild yak (Bos mutus) L41	Ensembl
L42	Laurasiatherians				Yarkand deer (Cervus hanglu yarkandensis) L42	Ensembl
L5	Laurasiatherians				Arabian camel (Camelus dromedarius) L5	Ensembl
L6	Laurasiatherians				Asiatic black bear (Ursus thibetanus thibetanus) L6	Ensembl
L9	Laurasiatherians				California sea lion (Zalophus californianus) L9	Ensembl
hc2	Others				hc2 PRJNA1051539 Atlantic horseshoe crab	PRJNA1051539
hc3	Others				hc3 PRJNA187356 Atlantic horseshoe crab	PRJNA187356
hc4	Others				hc4 PRJNA608602 Singapore horseshoe crab	PRJNA608602
ho1	Others				Hippocampus abdominalis genome	Ensembl
np1	Others				Nautilus pompilius	PRJNA673746
np2	Others				Nautilus pompilius	PRJNA614552
x1	Others				Armadillo (Dasypus novemcinctus) x1	Ensembl
x10	Others				Caenorhabditis elegans (PRJNA13758) (Caenorhabditis elegans) x10	Ensembl
x11	Others				Drosophila melanogaster (Fruit fly) (Drosophila melanogaster) x11	Ensembl
x12	Others				Saccharomyces cerevisiae (Saccharomyces cerevisiae S288c) x12	Ensembl
x13	Others				Common wombat (Vombatus ursinus)普通袋熊 x13	Ensembl
x14	Others				Koala (Phascolarctos cinereus) x14	Ensembl
x15	Others				Opossum (Monodelphis domestica)负鼠 x15	Ensembl
x16	Others				Platypus (Ornithorhynchus anatinus)鸭嘴兽 x16	Ensembl
x17	Others				Tasmanian devil (Sarcophilus harrisii)袋獾 x17	Ensembl
x18	Others				Wallaby (Notamacropus eugenii)小袋鼠 x18	Ensembl
x2	Others				Sloth (Choloepus hoffmanni) x2霍氏树懒	Ensembl
x20	Others				Elephant shark (Callorhinchus milii) x20	Ensembl
x3	Others				Elephant (Loxodonta africana) x3	Ensembl
x4	Others				Hyrax (Procavia capensis) x4	Ensembl
x5	Others				Lesser hedgehog tenrec (Echinops telfairi) x5	Ensembl
x8	Others				C.intestinalis (Ciona intestinalis) x8玻璃海鞘	Ensembl
x9	Others				C.savignyi (Ciona savignyi) x9玻璃海鞘	Ensembl
p1	Primates				Aotus_nancymaae.Anan_2.0.dna.toplevel	Ensembl
p10	Primates				Papio_anubis.Panubis1.0.dna.toplevel	Ensembl
p11	Primates				Piliocolobus_tephrosceles.ASM277652v2.dna.toplevel	Ensembl
p12	Primates				Pongo_abelii.Susie_PABv2.dna.toplevel	Ensembl
p13	Primates				Colobus_angolensis_palliatus.Cang.pa_1.0.dna.toplevel	Ensembl
p14	Primates				Rhinopithecus_bieti.ASM169854v1.dna.toplevel	Ensembl
p15	Primates				Saimiri_boliviensis_boliviensis.SaiBol1.0.dna.toplevel	Ensembl
p16	Primates				Otolemur_garnettii.OtoGar3.dna.toplevel	Ensembl
p17	Primates				Propithecus_coquereli.Pcoq_1.0.dna.toplevel	Ensembl
p18	Primates				Macaca_fascicularis_6.0.dna.toplevel	Ensembl
p19	Primates				Mandrillus_leucophaeus.Mleu.le_1.0.dna.toplevel	Ensembl
p2	Primates				Callithrix_jacchus.mCalJac1.pat.X.dna.toplevel	Ensembl
p20	Primates				Theropithecus_gelada.Tgel_1.0.dna.toplevel	Ensembl
p21	Primates				Nomascus_leucogenys.Nleu_3.0.dna.toplevel	Ensembl
p22	Primates				Prolemur_simus.Prosim_1.0.dna.toplevel	Ensembl
p23	Primates				Macaca_mulatta.Mmul_10.dna.toplevel	Ensembl
p24	Primates				Aotus_nancymaae.Anan_2.0.dna.toplevel	Ensembl
p25	Primates				Microcebus_murinus.Mmur_3.0.dna.toplevel	Ensembl
p26	Primates				Papio_anubis.Panubis1.0.dna.toplevel	Ensembl
p27	Primates				Cebus_imitator.Cebus_imitator-1.0.dna.toplevel	Ensembl
p28	Primates				Macaca_nemestrina.Mnem_1.0.dna.toplevel	Ensembl
p29	Primates				Cercocebus_atys.Caty_1.0.dna.toplevel	Ensembl
p3	Primates				Cercocebus_atys.Caty_1.0.dna.toplevel	Ensembl
p30	Primates				Carlito_syrichta.Tarsius_syrichta-2.0.1.dna.toplevel	Ensembl
p31	Primates				Piliocolobus_tephrosceles.ASM277652v2.dna.toplevel	Ensembl
p32	Primates				p32 Chlorocebus_sabaeus.ChlSab1.1.dna.toplevel	Ensembl
p33	Primates				p33 Callithrix_jacchus.mCalJac1.pat.X.dna.toplevel	Ensembl
p4	Primates				p4 Chlorocebus_sabaeus.ChlSab1.1.dna.toplevel	Ensembl
p5	Primates				p5 Gorilla_gorilla.gorGor4.dna.toplevel	Ensembl
p7	Primates				p7 Macaca_nemestrina.Mnem_1.0.dna.toplevel	Ensembl
p8	Primates				p8 Pan_paniscus.panpan1.1.dna.toplevel	Ensembl
p9	Primates				p9 Pan_troglodytes.Pan_tro_3.0.dna.toplevel	Ensembl
pp6	Primates				p6 Homo_sapiens.GRCh38.dna.toplevel	Ensembl
cr1	Reptiles				American alligator (Alligator mississippiensis)	PRJNA1145950
cr2	Reptiles				Alligator sinensis Chinese alligator	PRJNA215016
cr3	Reptiles				Crocodylus porosus (Australian saltwater crocodile)	PRJNA163131
cr4	Reptiles				Crocodile of Madagascar Voay robustus	PRJNA681754
pn1	Reptiles				活化石猪鼻龟pig-nosed turtle	PRJNA1037723
pn2	Reptiles				活化石猪鼻龟pig-nosed turtle	PRJNA512133
pn3	Reptiles				活化石猪鼻龟pig-nosed turtle	VOCQ01000000
pn4	Reptiles				活化石猪鼻龟pig-nosed turtle	JAWWUY010000000
py1	Reptiles				py1-2 PRJEB24914 genomes of 57 platypuses	PRJEB24914
py2	Reptiles				py1-2 PRJEB24914 genomes of 57 platypuses	PRJEB24914
py3	Reptiles				py3 PRJNA1008661 Ornithorhynchus anatinus (Platypus)	PRJNA1008661
R1	Reptiles				Abingdon island giant tortoise (Chelonoidis abingdonii) R1	Ensembl
R10	Reptiles				Eastern brown snake (Pseudonaja textilis) R10	Ensembl
R11	Reptiles				Goodes thornscrub tortoise (Gopherus evgoodei) R11	Ensembl
R12	Reptiles				Green anole (Anolis carolinensis) R12安乐蜥	Ensembl
R13	Reptiles				Indian cobra (Naja naja)眼镜蛇 R13	Ensembl
R14	Reptiles				Komodo dragon (Varanus komodoensis) R14科莫多巨蜥	Ensembl
R15	Reptiles				Mainland tiger snake (Notechis scutatus) R15	Ensembl
R16	Reptiles				Painted turtle (Chrysemys picta bellii) R16锦龟	Ensembl
R17	Reptiles				Three-toed box turtle (Terrapene carolina triunguis) R17	Ensembl
R18	Reptiles				Tuatara (Sphenodon punctatus) R18	Ensembl
R19	Reptiles				West African mud turtle (Pelusios castaneus) R19	Ensembl
R2	Reptiles				Agassiz's desert tortoise (Gopherus agassizii) R2	Ensembl
R3	Reptiles				Argentine black and white tegu (Salvator merianae) R3	Ensembl
R4	Reptiles				Australian saltwater crocodile (Crocodylus porosus) R4	Ensembl
R5	Reptiles				Blue-ringed sea krait (Laticauda laticaudata) R5	Ensembl
R6	Reptiles				Central bearded dragon (Pogona vitticeps) R6	Ensembl
R7	Reptiles				Chinese softshell turtle (Pelodiscus sinensis) R7	Ensembl
R8	Reptiles				Common snapping turtle (Chelydra serpentina) R8	Ensembl
R9	Reptiles				Common wall lizard (Podarcis muralis) R9	Ensembl
sh1	Reptiles				PRJNA445603 Sphenodon punctatus (Tuatara)	PRJNA445603
sh2	Reptiles				PRJNA418887 Sphenodon punctatus	PRJNA418887
vk1	Reptiles				PRJNA490211 Komodo dragon	PRJNA490211
vk2	Reptiles				PRJNA523222 Komodo dragon	PRJNA523222
d1	Rodents				Algerian mouse (Mus spretus) D1	Ensembl
d10	Rodents				Eurasian red squirrel (Sciurus vulgaris) D10	Ensembl
d11	Rodents				Galilee mountains blind mole rat (Nannospalax galili) D11	Ensembl
d12	Rodents				Golden Hamster (Mesocricetus auratus) D12	Ensembl
d13	Rodents				Guinea Pig (Cavia porcellus) D13	Ensembl
d14	Rodents				Kangaroo rat (Dipodomys ordii) D14	Ensembl
d15	Rodents				Lesser Egyptian jerboa (Jaculus jaculus) D15	Ensembl
d16	Rodents				Long-tailed chinchilla (Chinchilla lanigera) D16	Ensembl
d17	Rodents				Mongolian gerbil (Meriones unguiculatus) D17	Ensembl
d18	Rodents				Mouse (Mus musculus) D18	Ensembl
d19	Rodents				Naked mole-rat female (Heterocephalus glaber) D19	Ensembl
d2	Rodents				Alpine marmot (Marmota marmota marmota) D2	Ensembl
d20	Rodents				Northern American deer mouse (Peromyscus maniculatus bairdii) D20	Ensembl
d21	Rodents				Pika (Ochotona princeps) D21	Ensembl
d22	Rodents				Prairie vole (Microtus ochrogaster) D22	Ensembl
d23	Rodents				Rabbit (Oryctolagus cuniculus) D23	Ensembl
d24	Rodents				Rat (Rattus norvegicus) D24	Ensembl
d25	Rodents				Ryukyu mouse (Mus caroli) D25	Ensembl
d26	Rodents				Shrew mouse (Mus pahari) D26	Ensembl
d27	Rodents				Squirrel (Ictidomys tridecemlineatus) D27	Ensembl
d28	Rodents				Steppe mouse (Mus spicilegus) D28	Ensembl
d29	Rodents				Tree Shrew (Tupaia belangeri) D29	Ensembl
d3	Rodents				American beaver (Castor canadensis) D3	Ensembl
d4	Rodents				Arctic ground squirrel (Urocitellus parryii) D4	Ensembl
d5	Rodents				Brazilian guinea pig (Cavia aperea) D5	Ensembl
d6	Rodents				Chinese hamster CHOK1GS (Cricetulus griseus) D6	Ensembl
d7	Rodents				Damara mole rat (Fukomys damarensis) D7	Ensembl
d8	Rodents				Daurian ground squirrel (Spermophilus dauricus) D8	Ensembl
d9	Rodents				Degu (Octodon degus) D9	Ensembl
